# AgroGem: A Rapid and Scalable Transient Transformation System for Functional Genetics in Multiple Plant Species

**DOI:** 10.64898/2026.07.03.736435

**Authors:** Shengsong Guo, Oliver Schlegel, Jitesh Kumar, Zachary Myers, Shahryar Kianian, Kathleen Greenham, Feng Zhang

## Abstract

Plant genetic transformation technologies are essential for functional genomics and genome engineering in plants. While transient expression systems offer a rapid alternative to stable transformation, existing platforms are often constrained by low efficiency, technical complexity, and limited scalability. Here, we developed AgroGem, an efficient Agrobacterium-mediated transient transformation system utilizing a geminiviral replicon-based T-DNA vector for Arabidopsis and *Brassicaceae* species. AgroGem significantly outperformed existing transient approaches, including AGROBEST and protoplast-based assays, in CRISPR-mediated editing efficiency. Moreover, AgroGem recapitulated the mutation spectra and chromatin accessibility-dependent editing patterns observed in stable transformation across both Cas9 and Cas12a systems, indicating that it captures genome editing outcomes in native chromatin contexts. Leveraging this capability, we performed high-resolution profiling of CRISPR-induced mutation outcomes across a panel of DNA repair mutants and identified distinct repair signatures, including unexpected roles for KU80 and XRCC4 in regulating non-homologous end joining (NHEJ). AgroGem also supported bimolecular fluorescence complementation assays for protein-protein interaction studies in Arabidopsis and was readily adapted to plate-based formats for high-throughput applications. Together, these results establish AgroGem as a robust, scalable, and versatile platform for genome editing, DNA repair analysis, and functional genetics in plants.
