## Supplemental Table S1 for "AgroGem: A Rapid and Scalable Transient Transformation System for Functional Genetics in Multiple Plant Species"

### Sheet: Sheet1
Supplemental Table S1. Summary of T-DNA insertion lines for DNA repair pathway analysis
DNA repair function	Gene name	Gene ID	SALK Line	Reference for previous studies
DDR signaling regulators	ATM	AT3G48190	SALK_040423C	Liu, Chun-Hsin, et al. "Repair of DNA damage induced by the cytidine analog zebularine requires ATR and ATM in Arabidopsis." The Plant Cell 27.6 (2015): 1788-1800.
	ATR	AT5G40820	SALK_032841C	Liu, Chun-Hsin, et al. "Repair of DNA damage induced by the cytidine analog zebularine requires ATR and ATM in Arabidopsis." The Plant Cell 27.6 (2015): 1788-1800.
Recognition	KU70	AT1G16970	SALK_123114	Fulneček, Jaroslav, et al. "The SAP domain of Ku facilitates its efficient loading onto DNA ends." Nucleic Acids Research 51.21 (2023): 11706-11716.
	KU80	AT1G48050	SALK_016627C	Jia, Qi, et al. "Agrobacterium tumefaciens T‐DNA integration and gene targeting in Arabidopsis thaliana non‐homologous end‐joining mutants." Journal of Botany 2012.1 (2012): 989272.
End processing	DNA Pol lambda	AT1G10520	SALK_075391C	Weiss, Trevor, et al. "Dual activities of an X-family DNA polymerase regulate CRISPR-induced insertional mutagenesis across species." Nature communications 15.1 (2024): 6293.
	DNA Pol theta	AT4G32700	SALK_018851C	Nishizawa‐Yokoi, Ayako, et al. "Agrobacterium T‐DNA integration in somatic cells does not require the activity of DNA polymerase θ." New Phytologist 229.5 (2021): 2859-2872.
	Recq2	AT1G31360	SALK_087178	Dutta AK, et al. Expression patterns of Arabidopsis thaliana RecQ-like (AtRecQl) genes and the roles of AtRecQl2 and AtRecQl3 in response to abiotic stress. Biosci Biotechnol Biochem. 2024 Nov 22;88(12):1411-1423.
Ligation	DNA Ligase 4	AT5G57160	SALK_044027	Kamoen, Lycka, et al. "Genetic dissection of mutagenic repair and T-DNA capture at CRISPR-induced DNA breaks in Arabidopsis thaliana." PNAS nexus 3.3 (2024): pgae094.
	XRCC4	AT3G23100	SALK_128480C	N/A
	XRCC1	AT1G80420	SALK_056275C	N/A
