## Supplemental Table S2 for "AgroGem: A Rapid and Scalable Transient Transformation System for Functional Genetics in Multiple Plant Species"

### Sheet: Sheet1
Supplemental Table S2. Summary of synthesized oligo sequences
Oligo Name	Oligo Sequence (5'-3')	Function
oSG001_LP_SALK_075391C	CAATGACCGAACTGGAGCTAG	Genotyping
oSG002_RP_SALK_075391C	ATACGTGTCAACGCCTGAATC	Genotyping
oSG003_LP_SALK_016627C	TTGTGACAGCTGTCCAAATTG	Genotyping
oSG004_RP_SALK_016627C	ACACGTTTCGTGGAAGTTTTG	Genotyping
oSG007_LP_SALK_123114	TTACTTTGTTGTTTCGGGTGC	Genotyping
oSG008_RP_SALK_123114	CTCTTGGCAAGTACACGCTTC	Genotyping
oSG009_LP_SALK_056275C	GTTATGCGCAGAAGAAGTTGG	Genotyping
oSG010_RP_SALK_056275C	CTGTCATAGCCACAAGCAACC	Genotyping
oSG013_LP_SALK_128480C	ATAGCATTTGGACCTGGTGTG	Genotyping
oSG014_RP_SALK_128480C	GACGTTTGAGAAGGAAGGGAC	Genotyping
oSG017_LP_SALK_040423C	TCTCCGAGGAATCATCTGTTG	Genotyping
oSG018_RP_SALK_040423C	TTAGAAAACTGACCCGAAGGG	Genotyping
oSG021_LP_SALK_032841C	GCAGCAAAAATTTCTTGGTTG	Genotyping
oSG022_RP_SALK_032841C	ACTTCAAGGGTTCCGATGTTC	Genotyping
oSG025_LP_SALK_035610C	CGACTCGAGCAAAATATCAGC	Genotyping
oSG026_RP_SALK_035610C	ACCACTTGGTAAGCATGTTCG	Genotyping
oSG027_LP_SALK_025607C	TTGAAATATGGCAACAGGGAC	Genotyping
oSG028_RP_SALK_025607C	TTTGAAGTGGATGGACCGTAC	Genotyping
oSG029_LP_SALK_042141	TTCAAAATGCTGCATCACAAC	Genotyping
oSG030_RP_SALK_042141	TTTCCTTCGTTTTGCTTTTCC	Genotyping
oSG031_LP_SALK_044027	GCTTCAAGTGAGAACAGGTGC	Genotyping
oSG032_RP_SALK_044027	CTGATTCGAACCAAACTCAGC	Genotyping
oSG035_LBb1.3	ATTTTGCCGATTTCGGAAC	Genotyping
oSG052_LP_SALK_018851C	ATTCATTGCTCGGCATCTATG	Genotyping
oSG053_RP_SALK_018851C	CGATTCATTGGATTGTTTTGG	Genotyping
CHLI2_For	CCCATCTCTGCTTCGGACCAGGTTCG	Amplifing CHLI2 target site
CHLI2_Rev	CAAACGGATAAACAGGTCTTGCACTTTCC	Amplifing CHLI2 target site
MCsite4.1_F	ACGAATGGCTTGATCCCTTC	Amplifing MC site #1 target site
MCsite4.1_R	TTCTGGGCTCTGTTTCAAGAATA	Amplifing MC site #1 target site
MCsite4.2_F	TCCTTGGAATGCTGTTCACC	Amplifing MC site #2 target site
MCsite4.2_R	CCCTTGTAATGGCTACCGATC	Amplifing MC site #2 target site
MCsite4.3_F	AATACGAACTACGAATGGCTTGA	Amplifing MC site #3 target site
MCsite4.3_R	TCCAGCAGGCTTATGTATGATTT	Amplifing MC site #3 target site
MCsite4.4_F	ACTGGGTACGTAGGCAATCC	Amplifing MC site #4 target site
MCsite4.4_R	TAAAAGTATTCGGCGTGTACTGG	Amplifing MC site #4 target site
MCsite4.5_F	GCAGATCGCCTATCGCAAGG	Amplifing MC site #5 target site
MCsite4.5_R	TGGACTAGATGTTAGGTGCGA	Amplifing MC site #5 target site
MCsite4.7_F	AATCCGACCTCTCCGTTAGAACT	Amplifing MC site #7 target site
MCsite4.7_R	AAAATAAGTGAGGCGGACTCAGCA	Amplifing MC site #7 target site
MCsite4.8_F	CGGTTTATGTTGATCGGATTTTA	Amplifing MC site #8 target site
MCsite4.8_R	AAAGAGGGAGTTCTGGGCTC	Amplifing MC site #8 target site
MCsite4.9_F	GTCATTCTCAAGGATGCAGCTAT	Amplifing MC site #9 target site
MCsite4.9_R	AGACTTAGCTCGGCTTTTTCAAT	Amplifing MC site #9 target site
